# Structure-based mechanism of RyR channel operation by calcium and magnesium ions

**DOI:** 10.1101/2024.08.01.606133

**Authors:** Alexandra Zahradníková, Jana Pavelková, Miroslav Sabo, Sefer Baday, Ivan Zahradník

## Abstract

Ryanodine receptors (RyRs) serve for excitation-contraction coupling in skeletal and cardiac muscle cells in a noticeably different way, not fully understood at the molecular level. We addressed the structure of skeletal (RyR1) and cardiac (RyR2) isoforms relevant to gating by Ca^2+^ and Mg^2+^ ions (M^2+^). Bioinformatics analysis of RyR structures ascertained the EF-hand loops as the M^2+^ binding inhibition site and revealed its allosteric coupling to the channel gate. The intra-monomeric inactivation pathway interacts with the Ca^2+^-activation pathway in both RyR isoforms, and the inter-monomeric pathway, stronger in RyR1, couples to the gate through the S23*-loop of the neighbor monomer. These structural findings were implemented in the model of RyR operation based on statistical mechanics and the Monod-Wyman-Changeux theorem. The model, which defines closed, open, and inactivated macrostates allosterically coupled to M^2+^-binding activation and inhibition sites, approximated the open probability data for both RyR1 and RyR2 channels at a broad range of M^2+^ concentrations. The proposed mechanism of RyR operation provides a new interpretation of the structural and functional data of mammalian RyR channels on common grounds. This may provide a new platform for designing pharmacological interventions in the relevant diseases of skeletal and cardiac muscles. The synthetic approach developed in this work may find general use in deciphering mechanisms of ion channel functions.
