## Supplementary material for "Structure-based mechanism of RyR channel operation by calcium and magnesium ions": S1 file

### Sheet: Structures
pdb #	species	conditions	pdb #	reported resolution ( Å )	isoform	group	Ca (µM)	ATP (1) ACP (2)	CFF (1) XAN (2)	FKBP	CaM	pdb #	distance analysis (original pdb)	RMSD analysis (original pdb)	MIB2 analysis (optimized extended EF-hand region)	MIB2 analysis with scrambling performed	PDBePISA analysis (optimized ext. EF-hand region and S23 loop)	PDBePISA analysis with mutations performed	OHM analysis	pdb #	Pore diameter I4937 (Å)	Pore diameter N4933 (Å)	Flexion angle	D1 E4075.A - R4736.D (Å)	D2 K4101.A - D4730.D (Å)
5t9m	rabbit	primed RyR1 FKBP1B Ca	5t9m	4	RyR1	RyR1-P	30	0	0	yes	no	5t9m	yes	yes			yes			5t9m	10.32	12.84	-2.117	9.37	7.3
5t9n	rabbit	primed RyR1 FKBP1B Ca	5t9n	3.8	RyR1	RyR1-P	30	0	0	yes	no	5t9n	yes	yes			yes			5t9n	10.66	13.04	-0.825	9.75	7.09
5t9r	rabbit	primed RyR1 FKBP1B Ca	5t9r	5.8	RyR1	RyR1-P	30	0	0	yes	no	5t9r	yes	yes			yes			5t9r	10.89	13.45	-1.869	10.5	7.29
5t9s	rabbit	primed RyR1 FKBP1B Ca	5t9s	4.2	RyR1	RyR1-P	30	0	0	yes	no	5t9s	yes	yes			yes			5t9s	10.17	12.68	-3.704	9.87	7
5t9v	rabbit	open RyR1 FKBP1B Ca ATP CFF	5t9v	4.4	RyR1	RyR1-O	30	1	1	yes	no	5t9v	yes	yes			yes			5t9v	16.27	16.77	-5.012	11.45	7.25
5ta3	rabbit	open RyR1 FKBP1B Ca ATP CFF	5ta3	4.4	RyR1	RyR1-O	30	1	1	yes	no	5ta3	yes	yes			yes			5ta3	16.53	16.96	-3.144	11.57	7.38
5tam	rabbit	primed RyR1 FKBP1B Ca ATP CFF	5tam	4.3	RyR1	RyR1-P	30	1	1	yes	no	5tam	yes	yes			yes			5tam	12.64	14.36	-4.519	9.82	6.93
5tan	rabbit	primed RyR1 FKBP1B Ca ATP CFF	5tan	4.3	RyR1	RyR1-P	30	1	1	yes	no	5tan	yes	yes			yes			5tan	10.93	13.45	-1.785	9.76	6.88
5tas	rabbit	primed RyR1 FKBP1B ATP CFF EGTA	5tas	6.2	RyR1	RyR1-P	0.01	1	1	yes	no	5tas	yes	yes			yes			5tas	10.67	11.86	-3.088	11.06	7.98
5tat	rabbit	primed RyR1 FKBP1B ATP CFF EGTA	5tat	4.8	RyR1	RyR1-P	0.01	1	1	yes	no	5tat	yes	yes			yes			5tat	10.55	11.72	-0.823	10.43	6.97
5tau	rabbit	closed RyR1 FKBP1B ATP CFF EGTA	5tau	6.2	RyR1	RyR1-P	0.01	1	1	yes	no	5tau	yes	yes			yes			5tau	10.33	12.93	-0.165	10.83	7.76
5tav	rabbit	closed RyR1 FKBP1B ATP CFF EGTA	5tav	4.8	RyR1	RyR1-P	0.01	1	1	yes	no	5tav	yes	yes			yes			5tav	10.48	12.43	1.115	11.08	7.42
5tb1	rabbit	closed RyR1 FKBP1B EGTA	5tb1	4.6	RyR1	RyR1-C	0.01	0	0	yes	no	5tb1	yes	yes			yes			5tb1	10.19	11.73	-2.385	19.98	10.06
5tb2	rabbit	closed RyR1 FKBP1B EGTA	5tb2	4.6	RyR1	RyR1-C	0.01	0	0	yes	no	5tb2	yes	yes			yes			5tb2	10.2	12.66	1.095	17.88	8.42
5tb3	rabbit	closed RyR1 FKBP1B EGTA	5tb3	4.7	RyR1	RyR1-C	0.01	0	0	yes	no	5tb3	yes	yes			yes			5tb3	10.39	12.3	-0.245	20.36	9.96
5tb4	rabbit	closed RyR1 FKBP1B EGTA	5tb4	4.5	RyR1	RyR1-C	0.01	0	0	yes	no	5tb4	yes	yes			yes			5tb4	10.19	12.92	3.511	19.86	9.88
7k0s	rabbit	closed RyR1 ACP Mg EGTA	7k0s	4.5	RyR1	RyR1-C	0.01	1	0	no	no	7k0s	yes	yes	yes	yes	yes			7k0s	10.58	11.53	-1.773	18.82	8.46
7k0t	rabbit	closed RyR1 ACP EGTA	7k0t	4.3	RyR1	RyR1-C	0.01	1	0	no	no	7k0t	yes	yes	yes	yes	yes		yes	7k0t	10.4	12.42		20.1	7.12
7m6a	rabbit	primed RyR1 FKBP1B Ca ATP CFF	7m6a	3.36	RyR1	RyR1-P	30	2	1	yes	no	7m6a	yes	yes	yes		yes			7m6a	10.89	12.83	-2.663	9.64	6.31
7m6l	rabbit	open RyR1 FKBP1B Ca ATP CFF	7m6l	3.98	RyR1	RyR1-O	30	2	1	yes	no	7m6l	yes	yes	yes		yes		yes	7m6l	17.38	17.87	-3.61	12.23	7.98
7tdg	rabbit	inact RyR1 ACP Ca before symmetry expansion	7tdg	3.8	RyR1	RyR1-I	3600	2	0	no	no	7tdg	yes	yes	yes	yes	yes		yes	7tdg	11.28	12.74	-4.653	10.41	6.28
7tdh	rabbit	open RyR1 ACP Ca	7tdh	4	RyR1	RyR1-O	3600	2	0	no	no	7tdh	yes	yes	yes	yes	yes		yes	7tdh	14.29	15.13	-5.696	12.8	8.97
7tdi	rabbit	inact RyR1 ACP Ca class 2 44% of particles, 3.3 Å resolution	7tdi	3.3	RyR1	RyR1-I	3600	2	0	no	no	7tdi	yes	yes	yes	yes	yes			7tdi	11	12.16	-4.194	11.14	7
7tdj	rabbit	inact RyR1 ACP Ca class 1 22% of particles, 3.7 Å resolution, 2 H2O	7tdj	3.7	RyR1	RyR1-I	3600	2	0	no	no	7tdj	yes	yes	yes	yes	yes			7tdj	11.34	12.61	-3.434	10.04	6
7tdk	rabbit	inact ACP Ca class 3 20% of particles, 3.8 Å resolution	7tdk	3.8	RyR1	RyR1-I	3600	2	0	no	no	7tdk	yes	yes	yes	yes	yes	yes		7tdk	11.6	13.04	-5.691	10.54	6.98
7tzc	rabbit	closed RyR1 FKBP1A CaM-1 Ca 2ATP CFF	7tzc	2.45	RyR1	RyR1-P	30	1	1	yes	yes	7tzc	yes	yes	yes		yes		yes	7tzc	10.82	12.54	0.436	9.47	6.57
7umz	rabbit	HiMg	7umz	3.09	RyR1	RyR1-Mg	0.01	2	0	no	no	7umz	yes	yes			yes			7umz	10.88	12.02	-2.8	10.39	7.54
6jg3	pig	primed RyR2, L-Ca (Ca invisible)	6jg3	6.1	RyR2	RyR2-P	20	0	0	no	no	6jg3	yes	yes			yes			6jg3	11.21	10.03	-3.404	15.88	11.73
6jh6	pig	primed RyR2, FKBP1B, L-Ca, ATP (Ca invisible)	6jh6	4.8	RyR2	RyR2-P	20	1	0	yes	no	6jh6	yes	yes			yes			6jh6	11.92	12.79	-2.424	17.51	9.25
6jhn	pig	primed RyR2, FKBP1B, L-Ca, CFF (Ca invisible)	6jhn	4.8	RyR2	RyR2-P	20	0	1	yes	no	6jhn	yes	yes			yes			6jhn	10.3	11.38	-4.109	18.55	8.88
6ji0	pig	open RyR2, FKBP1B, ATP, CFF, L-CA	6ji0	4.2	RyR2	RyR2-O	20	1	1	yes	no	6ji0	yes	yes			yes			6ji0	17.73	16.59	-2.657	21.8	12.41
6ji8	pig	closed RyR2 FKBP1B apoCaM-1 EDTA	6ji8	3.6	RyR2	RyR2-C	0.01	0	0	yes	yes	6ji8	yes	yes			yes			6ji8	10.71	11.95		19.86	10.12
6jiu	pig	open RyR2, FKBP1B, CaCaM-1, L-Ca, ATP, CFF	6jiu	4.2	RyR2	RyR2-O	20	1	1	yes	yes	6jiu	yes	yes			yes			6jiu	17.02	16	-3.198	22.82	10.59
6jiy	pig	open RyR2, FKBP1B, CaCaM-1, H-Ca, ATP, CFF	6jiy	3.9	RyR2	RyR2-O	5000	1	1	yes	yes	6jiy	yes	yes			yes			6jiy	16.9	16.71	-3.305	23.09	10.56
7u9q	human	closed PKA phosphorylated, FKBP1B, ATP (XAN, Ca invisible)	7u9q	3.11	RyR2	RyR2-C	0.01	1	0	yes	no	7u9q	yes	yes	yes		yes			7u9q	11.07	12.07	-1.053	32.8	9.36
7u9r	human	open PKA phosphorylated, FKBP1B, ATP, XAN, Ca (CaM invisible)	7u9r	3.69	RyR2	RyR2-O	0.01	1	1	yes	yes	7u9r	yes	yes	yes		yes			7u9r	17.67	16.8	-3.044	34.02	11.44
7u9t	human	closed PKA phosphorylated, FKBP1B, ATP, CaM-1 (XAN, Ca invisible)	7u9t	2.68	RyR2	RyR2-C	0.01	1	0	yes	yes	7u9t	yes	yes	yes		yes			7u9t	10.6	11.39	-1.277	34.02	11.44
7ua5	human	closed dephosphorylated, FKBP1B, ATP (XAN, Ca invisible)	7ua5	2.83	RyR2	RyR2-C	0.1	10	0	yes	yes	7ua5	yes	yes	yes		yes		yes	7ua5	10.93	11.92	-0.042	32.91	9.33
7ua9	human	open dephosphorylated, FKBP1B, ATP, XAN, Ca	7ua9	3.59	RyR2	RyR2-O	0.1	10	1	yes	yes	7ua9	yes	yes	yes		yes		yes	7ua9	18.27	17.44	-4.242	32.21	10.85
7vmm	mouse	C1 EGTA FKBP1B	7vmm	3.5	RyR2	RyR2-C	0.01	0	0	yes	no	7vmm	yes	yes	yes		yes		yes	7vmm	10.9	12.64	-2.147	33.08	9.36
7vmn	mouse	C2 EGTA FKBP1B	7vmn	3.5	RyR2	RyR2-C	0.01	0	0	yes	no	7vmn	yes	yes	yes		yes			7vmn	10.75	12.21	-2.511	33	9.48
7vmo	mouse	O1 FKBP1B Ca	7vmo	3.5	RyR2	RyR2-O	100	0	0	yes	no	7vmo	yes	yes	yes		yes			7vmo	17.85	17.58	-5.299	31.18	9.23
7vmp	mouse	O2 FKBP1B Ca	7vmp	3.5	RyR2	RyR2-O	100	0	0	yes	no	7vmp	yes	yes	yes		yes		yes	7vmp	16.96	16.53	-5.851	30.18	9.49
7vmq	mouse	O3 FKBP1B Ca	7vmq	3.7	RyR2	RyR2-O	100	0	0	yes	no	7vmq	yes	yes	yes		yes			7vmq	17.94	17.27	-5.16	30.88	9.77
