## Supplementary material for "Structure-based mechanism of RyR channel operation by calcium and magnesium ions": S3 File

### Sheet: Figure 2
E 4075.A - R4736.D RyR1-C	E 4075.A - R4736.D RyR1-C	E 4075.A - R4736.D RyR1-C	E 4075.A - R4736.D RyR1-C	E 4075.A - R4736.D RyR1-C	E 4075.A - R4736.D RyR1-C	E 4075.A - R4736.D RyR1-C	E 4075.A - R4736.D RyR1-C		K 4101.A - D4730.D RyR1-C	K 4101.A - D4730.D RyR1-C	K 4101.A - D4730.D RyR1-C	K 4101.A - D4730.D RyR1-C	K 4101.A - D4730.D RyR1-C	K 4101.A - D4730.D RyR1-C	K 4101.A - D4730.D RyR1-C	K 4101.A - D4730.D RyR1-C
closed	primed	open	inactivated	high Mg	closed	primed	open		closed	primed	open	inactivated	high Mg	closed	primed	open
RyR1-C	RyR1-P	RyR1-O	RyR1-I	RyR1-Mg	RyR2-C	RyR2-P	RyR2-O		RyR1-C	RyR1-P	RyR1-O	RyR1-I	RyR1-Mg	RyR2-C	RyR2-P	RyR2-O
19.98	10.83	11.45	10.41	10.39	19.86	15.88	21.8		10.06	7.76	7.25	6.28	7.54	10.12	11.73	12.41
17.88	11.08	11.57	11.14		32.8	17.51	22.82		8.42	7.42	7.38	7		9.36	9.25	10.59
20.36	9.47	12.23	10.04		34.02	18.55	23.09		9.96	6.57	7.98	6		11.44	8.88	10.56
19.86	9.37	12.8	10.54		32.91		34.02		9.88	7.3	8.97	6.98		9.33		11.44
18.82	9.75				33.08		32.21		8.46	7.09				9.36		10.85
20.1	10.5				33		31.18		7.12	7.29				9.48		9.23
	9.87						30.18			7						9.49
	9.82						30.88			6.93						9.77
	9.76									6.88
	11.06									7.98
	10.43									6.97
	9.64									6.31

### Sheet: Figure 3
RyR1					RyR2					RyR1 mutated
Structure	State	Interface area	number of interactions		Structure	State	Interface area	number of interactions		Structure	State	Interface area	number of interactions
		(Å)					(Å)					(Å)
7tzc	P	263.5	8		5go9	C	51.1	0		7tdk_R4736W	I	217.3	3
5tau	P	202.9	6		6ji8	C	47	0		7tdk_R4736Q	I	181.6	3
5tb1	C	19.1	0		7u9q	C	94.1	1		7tdk_G4733E	I	249.5	11
5tb2	C	78.5	1		7u9t	C	104.5	2		7tdk_F4732D	I	222.7	11
7k0s	C	72.9	4		7ua5	C	91.2	1
5tb4	C	40.7	0		7vmm	C	92.1	1
5tb3	C	52.4	0		7vmn	C	85.7	1
5tav	P	203.3	8		6ji0	O	19.4	0
7k0t	C	73.5	2		6jiu	O	77	0
7m6l	O	174.6	7		6jiy	O	44.7	0
5t9v	O	204.6	8		7u9r	O	60.2	0
5ta3	O	184.6	9		7ua9	O	92.7	2
5tan	P	264.5	9		7vmo	O	83.6	0
5tam	P	250.3	8		7vmp	O	71	0
5tas	P	192.6	7		7vmq	O	78.6	2
5tat	P	216.2	7		6jg3	P	44.8	0
5t9s	P	240.4	9		6jh6	P	59.4	0
7m6a	P	174.5	7		6jhn	P	128.4	1
5t9r	P	203.1	6
5t9m	P	243.4	9
5t9n	P	264.4	10
7tdi	I	232	13
7tdj	I	228.9	7
7tdk	I	243.7	11
7tdg	I	256.2	10
7tdh	O	85.1	5
7umz	HiMg	239.5	9

### Sheet: Figure 4
			RMSD100 Values
Structure	State		central domain RMSD100 (A)	central domain RMSD100 (A)		EF-hand region RMSD100 (A)	EF-hand region RMSD100 (A)		C-terminal domain RMSD100 (A)	C-terminal domain RMSD100 (A)		U-domain RMSD100 (A)	U-domain RMSD100 (A)		S2S3 loop RMSD100 (A)	S2S3 loop RMSD100 (A)
			7k0t CD-aligned	7tdg CD-aligned		7k0t CD-aligned	7tdg CD-aligned		7k0t CD-aligned	7tdg CD-aligned		7k0t CD-aligned	7tdg CD-aligned		7k0t CD-aligned	7tdg CD-aligned
5tb1	RyR1-C		1.66032	1.75303		1.13154	3.03174		0.725009	2.62968		1.15981	3.30985		1.28595	2.17076
5tb2	RyR1-C		1.74123	1.81034		1.03593	2.70124		0.864969	2.41409		1.34568	3.08485		1.29018	2.3401
5tb3	RyR1-C		1.70414	1.82719		1.0954	2.92785		0.619822	2.68445		1.10981	3.56747		1.29441	2.28189
5tb4	RyR1-C		1.61818	1.76314		1.18047	3.20038		0.669373	3.18257		1.10111	4.11422		1.36427	2.63963
7k0s	RyR1-C		1.25577	1.9435		1.01861	2.98506		0.512896	2.93568		0.870671	3.85552		0.816549	2.2422
7k0t	RyR1-C		0	1.88282		0	2.95495		0	2.91134		0	3.85661		0	1.9485
5tau	RyR1-P		1.57604	1.53895		2.98431	1.22038		2.29847	1.11446		3.30225	1.22177		1.62516	1.53361
5tav	RyR1-P		1.50693	1.55918		3.20264	1.09766		2.13504	1.38134		2.72071	1.62504		1.46111	1.70454
7tzc	RyR1-P		2.28062	1.9199		3.43	1.66155		3.38772	1.31267		4.34683	1.40981		1.93844	1.49657
5t9m	RyR1-P		1.52547	1.35522		3.08896	0.891378		2.84962	0.68589		3.81095	0.98263		1.79927	1.42354
5t9n	RyR1-P		1.57435	1.31983		3.17177	0.912458		2.81398	0.675458		3.71312	1.05654		1.78233	1.50874
5t9r	RyR1-P		1.65863	1.50356		3.11832	1.04647		2.7253	0.73631		3.65117	0.936977		1.82625	1.41401
5t9s	RyR1-P		1.58109	1.41928		3.02346	0.889873		2.92699	0.603305		4.01096	1.00546		1.89664	1.37273
5tam	RyR1-P		1.5693	1.47996		3.03174	1.07131		3.40511	0.986673		4.5164	1.1859		1.9993	1.28965
5tan	RyR1-P		1.57772	1.4631		3.07541	1.06679		3.24603	0.997105		4.3827	1.11415		1.89029	1.35051
5tas	RyR1-P		1.57267	1.56087		3.04604	1.25425		2.44539	0.999713		3.61095	1.0685		1.71777	1.43147
5tat	RyR1-P		1.57772	1.49007		3.2177	1.03367		2.47929	0.972764		3.37942	1.04024		1.65003	1.49921
7m6a	RyR1-P		2.21657	1.85585		3.12886	1.58701		3.46683	1.37265		5.75121	3.08702		2.00883	1.47487
5t9v	RyR1-O		1.73786	1.58447		3.20113	1.25952		3.78935	1.29006		4.80554	1.44134		2.17552	1.30923
5ta3	RyR1-O		1.74628	1.62492		3.3374	1.30018		3.64678	1.17792		4.67836	1.38046		2.1062	1.3341
7m6l	RyR1-O		2.32613	2.04463		3.17252	1.66531		3.7198	1.36483		5.19685	2.30114		2.22156	1.49339
7tdh	RyR1-O		2.41041	2.43907		3.09724	1.2934		3.87628	1.55781		4.84032	2.05004		2.72483	1.41084
7tdg	RyR1-I		1.88282	0		2.95495	0		2.91134	0		3.85661	0		1.9485	0
7tdi	RyR1-I		2.3531	1.94181		3.17027	1.03442		3.59636	1.07621		4.8001	1.45981		2.23585	0.629743
7tdj	RyR1-I		1.94687	1.08553		3.10853	0.664017		3.11824	0.476385		3.91639	0.632622		1.90563	0.963136
7tdk	RyR1-I		1.91484	1.34174		3.22071	0.753606		3.08607	0.591135		4.0153	0.598926		2.11149	0.73717
7umz	RyR1-HiMg		2.13566	1.70583		3.50604	3.52109		1.46567	1.78384		1.96635	2.25766		1.49921	1.99666
6ji8	RyR2-C		2.09857	2.25533		2.79309	4.90409		1.07795	3.3373		1.63591	4.37836		1.21027	2.55231
7u9q	RyR2-C		2.18117	2.33119		2.76297	4.96507		1.14054	3.32339		1.64786	4.34357		1.85166	2.78833
7u9t	RyR2-C		2.26039	2.39355		2.95344	5.10284		1.20748	3.31383		1.72721	4.34249		1.94374	2.80897
7ua5	RyR2-C		2.16768	2.26713		2.53561	4.6165		1.07795	3.27645		1.56416	4.26314		1.84531	2.73965
7vmm	RyR2-C		2.09352	2.22162		2.66585	4.74599		1.09795	3.47292		1.53373	4.47945		1.40131	2.4851
7vmn	RyR2-C		2.08509	2.21994		2.69521	4.79116		1.11359	3.51899		1.54134	4.50662		1.40713	2.48881
6jg3	RyR2-P		2.54694	2.74079		2.53335	4.49002		2.30803	1.64822		3.1142	2.4544		2.2168	1.80562
6jh6	RyR2-P		2.40535	2.64977		2.63273	4.62252		1.65344	2.10548		2.30005	2.88811		1.67967	1.77492
6jhn	RyR2-P		2.18285	2.28399		2.1893	4.01873		2.47407	1.10751		3.30551	1.7946		2.40308	1.37855
6ji0	RyR2-O		2.08677	2.00755		2.26609	4.04734		2.78616	1.18053		3.5229	1.49242		3.02224	1.93791
6jiu	RyR2-O		2.1778	2.27219		1.96269	3.97582		2.91308	1.22313		4.04574	1.63699		2.7153	1.38808
6jiy	RyR2-O		2.1424	2.18454		1.94838	3.64908		3.16083	1.06926		3.90117	1.4696		2.98202	1.71936
7u9r	RyR2-O		2.23679	2.28905		2.16671	4.26642		2.76182	1.48827		3.30877	1.89461		2.21786	1.731
7ua9	RyR2-O		2.19128	2.15251		1.98377	4.00593		2.99305	1.28224		3.85552	1.5946		2.48457	1.66538
7vmo	RyR2-O		2.35479	2.33456		2.32556	4.20469		3.16518	1.41351		4.13922	1.86091		2.32211	1.48704
7vmp	RyR2-O		2.34973	2.33287		2.3489	4.23781		3.13823	1.40568		4.11422	1.85113		2.32158	1.48863
7vmq	RyR2-O		2.3413	2.32613		2.33234	4.21297		3.16431	1.39177		4.14139	1.837		2.32529	1.49339

### Sheet: Figure 10
Canine RyR2, no ATP, 10 µM luminal Ca2+						Human RyR1, no ATP, 10 µM luminal Ca2+						Rabbit RyR1, no ATP, 10 µM luminal Ca2+						Canine RyR2, 3 mM ATP, 1 mM luminal Ca2+						Rat RyR2, 3 mM ATP, 1 mM luminal Ca2+						Rat RyR2, 3 mM ATP, 1 mM luminal Ca2+
Chu, A., M. Fill, E. Stefani, and M.L. Entman. 1993. J. Membrane Biol. 135:49-59						Fill, M., E. Stefani, and T.E. Nelson. 1991. Biophys. J. 59:1085-1090.						Chu, A., M. Fill, E. Stefani, and M.L. Entman. 1993. J. Membrane Biol. 135:49-59						Zahradnikova, A., M. Dura, I. Gyorke, A.L. Escobar, I. Zahradnik, and S. Gyorke. 2003. Am. J. Physiol. Cell. Physiol. 285:C1059-1070.						Tencerova, B., A. Zahradnikova, J. Gaburjakova, and M. Gaburjakova. 2012. J. Gen. Physiol. 140:93-108.						Li, J., M.S. Imtiaz, N.A. Beard, A.F. Dulhunty, R. Thorne, D.F. vanHelden, and D.R. Laver. 2013. PLoS One. 8:e58334.
Ca2+ (µM)	Mg2+ (µM)	group	Open probability	SEM		Ca2+ (µM)	Mg2+ (µM)	group	Open probability	SEM		Ca2+ (µM)	Mg2+ (µM)	group	Open probability	SEM		Ca2+ (µM)	Mg2+ (µM)	group	Open probability	SEM		Ca2+ (µM)	Mg2+ (µM)	group	Open probability	SEM		Ca2+ (µM)	Mg2+ (µM)	group	Open probability	SEM
0.01	0	1	0	0.0132		0.001	0	2	0.00068943	0.03		0.001	0	3	0.000529075	0.0132		0.1	600	4	0	0.02		0.41	40	5	0.42	0.05		0.1	10	5	0.011	0.0096
0.1	0	1	0.06334	0.03917		0.01	0	2	0.00725	0.03		0.01	0	3	0.00342	0.0132		0.58558	600	4	0	0.02		0.41	130	5	0.125	0.035		0.1	20	5	0.004	0.0043
1	0	1	0.20333	0.04834		0.1	0	2	0.01347	0.03		0.1	0	3	0.01116	0.0132		1.39426	600	4	0.16	0.03247		0.41	370	5	0.04	0.02		0.1	60	5	0.0063	0.0054
10	0	1	0.43996	0.0132		0.5	0	2	0.02297	0.01531		0.5	0	3	0.03959	0.00707		3.54344	600	4	0.38	0.03618		0.41	550	5	0.02	0.02		0.1	160	5	0.0034	0.0027
100	0	1	0.4388	0.03647		1	0	2	0.03238	0.02159		1	0	3	0.0563	0.00996		10.1	600	4	0.51	0.03382								0.1	300	5	0.00057	0.00059
1000	0	1	0.44031	0.05468		5	0	2	0.06449	0.04299		5	0	3	0.11354	0.01984		58.97	600	4	0.51	0.04285		0.1	0	5	0.02917	0.02
4000	0	1	0.41902	0.04375		10	0	2	0.08278	0.05518		10	0	3	0.13134	0.02547								0.18	0	5	0.43043	0.02
						50	0	2	0.07783	0.05189		50	0	3	0.12234	0.02395		0.58558	940	4	0	0.02		0.25	0	5	0.63271	0.03856
						100	0	2	0.06759	0.04506		100	0	3	0.10109	0.0208		3.54344	940	4	0.11	0.02		0.33	0	5	0.69989	0.05249
						500	0	2	0.04404	0.02936		500	0	3	0.06063	0.01355		11.38	940	4	0.26	0.06342
						1000	0	2	0.01918	0.01279		1000	0	3	0.0138	0.0059		71.04	940	4	0.38	0.12158
						4000	0	2	0.00364	0.00242		4000	0	3	0.000515604	0.00112
